# A plastid antiporter as a bioindicator of *Thalassiosira pseudonana* resilience

**DOI:** 10.1101/2020.12.09.418384

**Authors:** Jacob J. Valenzuela, Justin Ashworth, Allison Cusick, Raffaela M. Abbriano, E.Virginia Armbrust, Mark Hildebrand, Mónica V. Orellana, Nitin S. Baliga

**Affiliations:** Institute for Systems Biology, Seattle, WA, USA; Scripps Institution of Oceanography, University of California, San Diego, La Jolla, CA; School of Oceanography, University of Washington, Seattle, Washington, USA; Polar Science Center, University of Washington, Seattle, WA, USA; Departments of Biology and Microbiology, University of Washington, Seattle, WA, USA; Molecular and Cellular Biology Program, University of Washington, Seattle, WA, USA; Lawrence Berkeley National Lab, Berkeley, CA, USA

**Keywords:** Diatom, Acidification, Systems Biology, Resilience, Biomarker

## Abstract

Acidification of the ocean due to high atmospheric CO_2_ levels may increase the resilience of diatoms causing dramatic shifts in abiotic and biotic cycles with lasting implications on marine ecosystems. Here, we report a potential bioindicator of a shift in the resilience of a coastal and centric model diatom *Thalassiosira pseudonana* under elevated CO_2_. Specifically, we have discovered, through EGFP-tagging, a plastid membrane localized putative Na^+^(K^+^)/H^+^ antiporter that is significantly upregulated at > 800 ppm CO_2_, with a potentially important role in maintaining pH homeostasis. Notably, transcript abundance of this antiporter gene was relatively low and constant over the diel cycle under contemporary CO_2_ conditions. In future acidified oceanic conditions, dramatic oscillations of >10-fold change between nighttime (high) and daytime (low) in transcript abundances of the antiporter gene were associated with increased resilience of *T. pseudonana*. By analyzing metatranscriptomic data from the Tara Oceans project, we demonstrate that phylogenetically diverse diatoms express homologs of this antiporter across the globe. We propose that the differential between night- and daytime transcript levels of the antiporter could serve as a bioindicator of a shift in the resilience of diatoms in response to high CO_2_ conditions in marine environments.
