## Supplementary Data File 2 for "A plastid antiporter as a bioindicator of *Thalassiosira pseudonana* resilience"

test_id	gene_id	ID	GeneID	gene	locus	sample_1	sample_2	status	value_1_LC	value_2_HC	log2(fold_change)	test_stat	p_value	q_value	significant
gene:Thaps6529	gene	6529	Thaps_6529	-	6:1807488-1808136	q1	q2	OK	113.41	16.4687	-2.78375	-1.09142	5.00E-05	0.00690274	yes
gene:Thaps2078	gene	2078	Thaps_2078	-	2:111183-111540	q1	q2	OK	37.9623	7.39113	-2.3607	-1.21914	5.00E-05	0.00690274	yes
gene:Thaps7865	gene	7865	Thaps_7865	-	9:95273-97057	q1	q2	OK	14.6486	3.27143	-2.16276	-1.13036	5.00E-05	0.00690274	yes
gene:Thaps233	gene	233	Thaps_233	-	2:110164-111040	q1	q2	OK	76.038	17.6454	-2.10743	-1.46345	5.00E-05	0.00690274	yes
gene:Thaps2070	gene	2070	Thaps_2070	-	2:92947-98249	q1	q2	OK	22.1086	5.72433	-1.94943	-1.03886	5.00E-05	0.00690274	yes
gene:Thaps5110	gene	5110	Thaps_5110	-	5:385835-386645	q1	q2	OK	96.4898	27.328	-1.82	-0.996843	5.00E-05	0.00690274	yes
gene:Thaps12132	gene	12132	Thaps_12132	-	24:19329-21455	q1	q2	OK	37.0737	11.1422	-1.73437	-0.882101	5.00E-05	0.00690274	yes
gene:Thaps6211	gene	6211	Thaps_6211	-	6:1001322-1002215	q1	q2	OK	87.912	27.4303	-1.68029	-0.864705	5.00E-05	0.00690274	yes
gene:Thapsdraft1766	gene	1766	Thapsdraft_1766	-	bd_6x46:28522-31718	q1	q2	OK	29.6699	9.66151	-1.61868	-0.878918	5.00E-05	0.00690274	yes
gene:Thaps262849	gene	262849	Thaps_262849	-	6:900649-901724	q1	q2	OK	36.0515	11.78	-1.61373	-0.903311	5.00E-05	0.00690274	yes
gene:Thapsdraft1954	gene	1954	Thapsdraft_1954	-	bd_33x54:28755-29649	q1	q2	OK	96.167	32.5917	-1.56104	-0.814768	5.00E-05	0.00690274	yes
gene:Thaps10997	gene	10997	Thaps_10997	-	18:656718-657414	q1	q2	OK	159.917	54.8992	-1.54246	-1.12162	5.00E-05	0.00690274	yes
gene:Thaps9568	gene	9568	Thaps_9568	-	13:794351-798593	q1	q2	OK	8.50212	3.03847	-1.48448	-1.03955	5.00E-05	0.00690274	yes
gene:Thaps12179	gene	12179	Thaps_12179	-	24:182552-183846	q1	q2	OK	18.9073	8.04018	-1.23364	-0.662855	0.00045	0.042784	yes
gene:Thaps21020	gene	21020	Thaps_21020	-	1:2548236-2549076	q1	q2	OK	57.2387	25.1748	-1.18501	-0.83364	5.00E-05	0.00690274	yes
gene:Thaps34094	gene	34094	Thaps_34094	-	5:499757-501122	q1	q2	OK	87.8827	40.2026	-1.12829	-0.82506	5.00E-05	0.00690274	yes
gene:Thaps24858	gene	24858	Thaps_24858	-	14:524620-525549	q1	q2	OK	55.68	26.8384	-1.05286	-0.720905	5.00E-05	0.00690274	yes
gene:Thaps5835	gene	5835	Thaps_5835	-	5:2269240-2270047	q1	q2	OK	91.1196	187.096	1.03794	0.620572	0.00015	0.0175779	yes
gene:Thaps11101	gene	11101	Thaps_11101	-	19a_19:137030-138599	q1	q2	OK	20.9311	43.3957	1.0519	0.764761	5.00E-05	0.00690274	yes
gene:Thaps25781	gene	25781	Thaps_25781	-	22:858500-862769	q1	q2	OK	23.7441	49.3758	1.05624	0.653369	0.0001	0.0122902	yes
gene:Thaps20751	gene	20751	Thaps_20751	-	1:1096237-1099654	q1	q2	OK	43.5027	91.6126	1.07444	0.640924	0.0002	0.0223956	yes
gene:Thaps25332	gene	25332	Thaps_25332	-	18:162592-164933	q1	q2	OK	7.09924	14.991	1.07836	0.670404	0.0003	0.0318253	yes
gene:Thaps24199	gene	24199	Thaps_24199	-	10:646995-648719	q1	q2	OK	37.025	78.9779	1.09295	0.710668	0.00045	0.042784	yes
gene:Thaps11193	gene	11193	Thaps_11193	-	19a_19:398240-399590	q1	q2	OK	7.49071	16.1362	1.10713	0.619373	0.0001	0.0122902	yes
gene:Thaps24565	gene	24565	Thaps_24565	-	12:1013976-1018447	q1	q2	OK	11.0362	23.9301	1.11658	0.678713	5.00E-05	0.00690274	yes
gene:Thaps24023	gene	24023	Thaps_24023	-	9:772220-774332	q1	q2	OK	31.9409	69.6008	1.1237	0.699302	0.0001	0.0122902	yes
gene:Thaps261660	gene	261660	Thaps_261660	-	3:308946-310050	q1	q2	OK	15.4166	34.4455	1.15983	0.846405	5.00E-05	0.00690274	yes
gene:Thaps36889	gene	36889	Thaps_36889	-	12:120441-121348	q1	q2	OK	56.6578	128.939	1.18634	0.643922	0.0003	0.0318253	yes
gene:Thaps2576	gene	2576	Thaps_2576	-	2:1339150-1340015	q1	q2	OK	9.39043	21.6042	1.20205	0.614664	0.00045	0.042784	yes
gene:Thaps12983	gene	12983	Thaps_12983	-	9:1062310-1064134	q1	q2	OK	51.8002	119.254	1.203	0.698612	5.00E-05	0.00690274	yes
gene:Thaps20649	gene	20649	Thaps_20649	-	1:572499-573926	q1	q2	OK	35.7331	83.4139	1.22303	0.697257	0.0004	0.0395216	yes
gene:Thaps8097	gene	8097	Thaps_8097	-	9:766528-767920	q1	q2	OK	21.6678	50.6514	1.22505	0.752783	5.00E-05	0.00690274	yes
gene:Thaps25428	gene	25428	Thaps_25428	-	18:731985-734676	q1	q2	OK	8.50995	19.9185	1.22689	0.74252	0.0004	0.0395216	yes
gene:Thaps6796	gene	6796	Thaps_6796	-	7:518954-520328	q1	q2	OK	17.723	41.7832	1.2373	0.716646	5.00E-05	0.00690274	yes
gene:Thaps21607	gene	21607	Thaps_21607	-	3:196143-198450	q1	q2	OK	24.8657	59.12	1.24949	0.74911	5.00E-05	0.00690274	yes
gene:Thaps25450	gene	25450	Thaps_25450	-	19a_19:31368-32655	q1	q2	OK	25.886	61.676	1.25254	0.774499	5.00E-05	0.00690274	yes
gene:Thaps8011	gene	8011	Thaps_8011	-	9:506731-507370	q1	q2	OK	30.1221	73.0361	1.27779	0.849917	5.00E-05	0.00690274	yes
gene:Thaps24257	gene	24257	Thaps_24257	-	10:1040634-1041951	q1	q2	OK	42.1097	102.186	1.27897	0.79757	0.0001	0.0122902	yes
gene:Thaps3255	gene	3255	Thaps_3255	-	3:519301-520009	q1	q2	OK	37.7308	92.9978	1.30146	0.830244	0.0001	0.0122902	yes
gene:Thaps25466	gene	25466	Thaps_25466	-	19a_19:206901-209453	q1	q2	OK	28.4309	70.6549	1.31333	0.793438	5.00E-05	0.00690274	yes
gene:Thaps23503	gene	23503	Thaps_23503	-	7:1159491-1161145	q1	q2	OK	19.4583	48.7094	1.32381	0.826143	5.00E-05	0.00690274	yes
gene:Thapsdraft1487	gene	1487	Thapsdraft_1487	-	bd_6x46:35042-36155	q1	q2	OK	42.0268	105.663	1.33009	0.79391	0.00015	0.0175779	yes
gene:Thaps16511	gene	16511	Thaps_16511	-	9:815567-816617	q1	q2	OK	11.3333	28.9162	1.35132	0.711495	0.0002	0.0223956	yes
gene:Thaps263097	gene	263097	Thaps_263097	-	7:452286-454774	q1	q2	OK	10.7032	27.3646	1.35428	0.959881	5.00E-05	0.00690274	yes
gene:Thaps23394	gene	23394	Thaps_23394	-	7:515010-518749	q1	q2	OK	20.7877	53.4644	1.36285	0.850245	5.00E-05	0.00690274	yes
gene:Thaps7818	gene	7818	Thaps_7818	-	8:1220514-1223139	q1	q2	OK	17.2544	44.7523	1.375	0.88852	5.00E-05	0.00690274	yes
gene:Thaps21757	gene	21757	Thaps_21757	-	3:983501-985713	q1	q2	OK	43.0205	113.265	1.39661	0.835295	5.00E-05	0.00690274	yes
gene:Thaps268614	gene	268614	Thaps_268614	-	4:297966-299376	q1	q2	OK	6.28155	16.5875	1.40091	0.937436	5.00E-05	0.00690274	yes
gene:Thaps262941	gene	262941	Thaps_262941	HSF5	6:1299812-1300106	q1	q2	OK	13.3877	36.4756	1.44603	0.872001	0.0004	0.0395216	yes
gene:Thaps24594	gene	24594	Thaps_24594	-	13:138406-141270	q1	q2	OK	7.96633	21.7741	1.45063	0.871716	5.00E-05	0.00690274	yes
gene:Thaps24595	gene	24595	Thaps_24595	-	13:142009-142652	q1	q2	OK	91.4534	254.413	1.47606	0.935556	5.00E-05	0.00690274	yes
gene:Thaps36897	gene	36897	Thaps_36897	-	12:118396-119366	q1	q2	OK	25.4732	71.1595	1.48208	0.819874	0.0001	0.0122902	yes
gene:Thaps263782	gene	263782	Thaps_263782	-	11a:342240-343525	q1	q2	OK	48.3334	135.351	1.48562	0.948869	5.00E-05	0.00690274	yes
gene:Thaps5795	gene	5795	Thaps_5795	-	5:2146646-2147114	q1	q2	OK	17.6027	49.3825	1.4882	0.76503	0.00015	0.0175779	yes
gene:Thaps35031	gene	35031	Thaps_35031	-	6:1172914-1173506	q1	q2	OK	60.275	170.647	1.50139	0.821463	5.00E-05	0.00690274	yes
gene:Thaps263859	gene	263859	Thaps_263859	-	12:134320-135383	q1	q2	OK	3.36481	9.60501	1.51326	0.833677	5.00E-05	0.00690274	yes
gene:Thaps268064	gene	268064	Thaps_268064	-	1:1841685-1843080	q1	q2	OK	43.2478	125.512	1.53713	0.971808	5.00E-05	0.00690274	yes
gene:Thaps24521	gene	24521	Thaps_24521	GFA_1	12:651875-654140	q1	q2	OK	23.1522	67.2786	1.539	0.972934	5.00E-05	0.00690274	yes
gene:Thaps262597	gene	262597	Thaps_262597	FRU2	5:1650881-1651372	q1	q2	OK	22.4587	69.0233	1.61981	0.832163	5.00E-05	0.00690274	yes
gene:Thaps8054	gene	8054	Thaps_8054	-	9:640858-642710	q1	q2	OK	5.36325	16.975	1.66223	0.886377	5.00E-05	0.00690274	yes
gene:Thaps42123	gene	42123	Thaps_42123	-	12:696683-698576	q1	q2	OK	36.6697	116.744	1.67068	1.00965	5.00E-05	0.00690274	yes
gene:Thaps33209	gene	33209	Thaps_33209	-	3:1740201-1740759	q1	q2	OK	42.8371	136.692	1.674	1.04892	5.00E-05	0.00690274	yes
gene:Thaps12072	gene	12072	Thaps_12072	-	23:299548-300001	q1	q2	OK	34.7847	111.088	1.67518	1.04273	5.00E-05	0.00690274	yes
gene:Thaps25843	gene	25843	Thaps_25843	-	23:221436-223065	q1	q2	OK	4.12695	13.2807	1.68618	0.853658	5.00E-05	0.00690274	yes
gene:Thaps25127	gene	25127	Thaps_25127	-	16a:206357-208369	q1	q2	OK	95.885	314.235	1.71247	0.43165	0.0001	0.0122902	yes
gene:Thaps9633	gene	9633	Thaps_9633	-	13:965118-965613	q1	q2	OK	3.68022	12.0931	1.71632	0.776027	5.00E-05	0.00690274	yes
gene:Thaps38139	gene	38139	Thaps_38139	LHCR5	18:758073-758577	q1	q2	OK	55.7499	186.775	1.74426	0.52459	0.0003	0.0318253	yes
gene:Thaps11466	gene	11466	Thaps_11466	-	20:182248-182770	q1	q2	OK	69.5489	235.483	1.75953	1.09124	5.00E-05	0.00690274	yes
gene:Thaps22042	gene	22042	Thaps_22042	-	3:2350272-2351710	q1	q2	OK	13.3144	45.5191	1.77349	1.12467	5.00E-05	0.00690274	yes
gene:Thaps5647	gene	5647	Thaps_5647	-	5:1729576-1732921	q1	q2	OK	5.71042	19.8032	1.79406	1.02241	5.00E-05	0.00690274	yes
gene:Thaps1071	gene	1071	Thaps_1071	-	1:574053-574833	q1	q2	OK	9.21004	32.0359	1.79841	0.566293	0.0004	0.0395216	yes
gene:Thaps268204	gene	268204	Thaps_268204	-	2:515000-515467	q1	q2	OK	56.8949	202.975	1.83493	0.967324	5.00E-05	0.00690274	yes
gene:Thaps40894	gene	40894	Thaps_40894	-	6:277061-278346	q1	q2	OK	49.3603	176.781	1.84054	0.478012	0.0002	0.0223956	yes
gene:Thaps21666	gene	21666	Thaps_21666	-	3:512148-514167	q1	q2	OK	15.5784	56.872	1.86817	0.992428	5.00E-05	0.00690274	yes
gene:Thaps24575	gene	24575	Thaps_24575	-	13:17372-20324	q1	q2	OK	4.22665	15.6171	1.88554	0.957924	5.00E-05	0.00690274	yes
gene:Thaps7094	gene	7094	Thaps_7094	-	7:1248862-1250611	q1	q2	OK	2.46848	9.19772	1.89765	0.618792	0.0005	0.0466574	yes
gene:Thaps5161	gene	5161	Thaps_5161	-	5:492542-493433	q1	q2	OK	10.6862	40.9957	1.93973	0.593772	0.00035	0.0367427	yes
gene:Thaps6123	gene	6123	Thaps_6123	-	6:763903-764639	q1	q2	OK	11.4145	44.0567	1.94849	0.60067	0.0002	0.0223956	yes
gene:Thaps7006	gene	7006	Thaps_7006	-	7:1036779-1037715	q1	q2	OK	63.6761	254.576	1.99928	0.531231	5.00E-05	0.00690274	yes
gene:Thaps7822	gene	7822	Thaps_7822	-	8:1230575-1231118	q1	q2	OK	5.92017	23.7225	2.00255	0.987402	5.00E-05	0.00690274	yes
gene:Thaps261184	gene	261184	Thaps_261184	-	2:99724-100162	q1	q2	OK	63.3015	257.165	2.02238	0.58474	0.0001	0.0122902	yes
gene:Thaps24457	gene	24457	Thaps_24457	-	12:376606-377461	q1	q2	OK	53.2058	227.863	2.09851	0.555202	5.00E-05	0.00690274	yes
gene:Thaps1761	gene	1761	Thaps_1761	-	1:2357459-2358370	q1	q2	OK	14.3383	61.8082	2.10793	0.601315	5.00E-05	0.00690274	yes
gene:Thaps23335	gene	23335	Thaps_23335	-	7:109266-111438	q1	q2	OK	26.7422	115.44	2.10996	0.803306	0.0005	0.0466574	yes
gene:Thaps25847	gene	25847	Thaps_25847	-	23:236051-239248	q1	q2	OK	2.7907	12.0621	2.11179	1.10145	5.00E-05	0.00690274	yes
gene:Thaps3422	gene	3422	Thaps_3422	-	3:920771-921272	q1	q2	OK	17.1454	75.3847	2.13645	0.621463	5.00E-05	0.00690274	yes
gene:Thaps3111	gene	3111	Thaps_3111	-	3:149389-151045	q1	q2	OK	6.37889	28.7561	2.17249	1.07613	5.00E-05	0.00690274	yes
gene:Thaps8450	gene	8450	Thaps_8450	-	10:619456-621643	q1	q2	OK	10.3836	49.3978	2.25013	0.576627	5.00E-05	0.00690274	yes
gene:Thaps22033	gene	22033	Thaps_22033	-	3:2322945-2323641	q1	q2	OK	6.58035	31.5738	2.26249	1.15862	5.00E-05	0.00690274	yes
gene:Thaps264694	gene	264694	Thaps_264694	-	20:358899-359148	q1	q2	OK	61.2303	304.804	2.31557	0.798352	5.00E-05	0.00690274	yes
gene:Thaps1909	gene	1909	Thaps_1909	-	1:2706795-2708071	q1	q2	OK	27.6113	137.623	2.31739	0.542484	5.00E-05	0.00690274	yes
gene:Thaps4807	gene	4807	Thaps_4807	-	4:1969565-1970591	q1	q2	OK	30.3992	153.215	2.33345	0.699674	0.0001	0.0122902	yes
gene:Thaps3776	gene	3776	Thaps_3776	-	3:1773520-1774468	q1	q2	OK	4.15857	21.3254	2.35842	0.754702	5.00E-05	0.00690274	yes
gene:Thaps33169	gene	33169	Thaps_33169	-	3:1030254-1030839	q1	q2	OK	10.1569	57.6381	2.50457	0.786638	5.00E-05	0.00690274	yes
gene:Thaps10093	gene	10093	Thaps_10093	-	15:241341-242853	q1	q2	OK	3.8061	23.6196	2.6336	0.795081	5.00E-05	0.00690274	yes
gene:Thaps264805	gene	264805	Thaps_264805	-	22:418129-418952	q1	q2	OK	10.0955	63.3314	2.64921	1.41901	5.00E-05	0.00690274	yes
gene:Thaps25100	gene	25100	Thaps_25100	-	16a:70216-71284	q1	q2	OK	21.031	143.266	2.76811	0.694877	5.00E-05	0.00690274	yes
gene:Thaps10766	gene	10766	Thaps_10766	-	18:32132-33123	q1	q2	OK	7.04508	52.5895	2.90009	1.23506	0.0004	0.0395216	yes
gene:Thaps264289	gene	264289	Thaps_264289	-	15:309450-309747	q1	q2	OK	194.803	1832.46	3.2337	0.719337	0.0004	0.0395216	yes
gene:Thaps25106	gene	25106	Thaps_25106	-	16a:105776-108986	q1	q2	OK	7.45317	77.8999	3.3857	1.39999	5.00E-05	0.00690274	yes
gene:Thaps262258	gene	262258	Thaps_262258	-	4:1686962-1688661	q1	q2	OK	2.48805	129.262	5.69914	2.9248	5.00E-05	0.00690274	yes
